# Novel Alphaproteobacteria transcribe genes for nitric oxide transformation at high levels in a marine oxygen deficient zone

**DOI:** 10.1101/2023.11.21.568154

**Authors:** Claire E. Elbon, Frank J. Stewart, Jennifer B. Glass

## Abstract

Marine oxygen deficient zones (ODZs) are portions of the ocean where intense nitrogen loss occurs primarily via denitrification and anammox. Despite many decades of study, the identity of the microbes that catalyze nitrogen loss in ODZs are still being elucidated. Intriguingly, high transcription of genes in the same family as the nitric oxide dismutase (*nod*) gene from *Methylomirabilota* has been reported in the anoxic core of ODZs. Here, we show that the most abundantly transcribed *nod* genes in the Eastern Tropical North Pacific ODZ belong to a new order (UBA11136) of Alphaproteobacteria, rather than *Methylomirabilota* as previously assumed. Gammaproteobacteria and Planctomycetia also transcribe *nod*, but at lower relative abundance than UBA11136 in the upper ODZ. The *nod*-transcribing Alphaproteobacteria likely use formaldehyde and formate as a source of electrons for aerobic respiration, with additional electrons possibly from sulfide oxidation. They also transcribe multiheme cytochrome (here named *ptd*) genes for a putative porin-cytochrome protein complex of unknown function, potentially involved in extracellular electron transfer. Molecular oxygen for aerobic respiration may originate from nitric oxide dismutation via cryptic oxygen cycling. Our results implicate Alphaproteobacteria order UBA11136 as a significant player in marine nitrogen loss and highlight their potential in one-carbon, nitrogen, and sulfur metabolism in ODZs.

**Significance statement:** In marine oxygen deficient zones, microbes transform bioavailable nitrogen to gaseous nitrogen, with nitric oxide as a key intermediate. The Eastern Tropical North Pacific contains the world’s largest oxygen deficient zone, but the identity of the microbes transforming nitric oxide remain unknown. Here, we show that highly transcribed nitric oxide dismutase *(nod*) genes belong to Alphaproteobacteria of the novel order UBA11136, which lacks cultivated isolates. These Alphaproteobacteria show evidence for aerobic respiration, using oxygen potentially sourced from nitric oxide dismutase, and possess a novel porin-cytochrome protein complex with unknown function. Gammaproteobacteria and Planctomycetia transcribe *nod* at lower levels. Our results pinpoint the microbes mediating a key step in marine nitrogen loss and reveal an unexpected predicted metabolism for marine Alphaproteobacteria.
