## Supplemental Tables S1-S9 for "Novel Alphaproteobacteria transcribe genes for nitric oxide transformation at high levels in a marine oxygen deficient zone"

### Sheet: Table S1
Table S1. 100% matches to genes on scaffold Ga0066848_10003785 from ETNP ODZ (ETNP201310SV72), containing nod gene (Ga0066848_100037855)
IMG JGI gene	NCBI accession	MAG	Scaffold Accession	MAG origin	Sequence
Ga0066848_100037851	HIJ43892	Rhodospirillaceae bacterium isolate MAG_05422_2-02_14	DUZD01000123.1	ETNP201306SV43 metaG	MSLRSFLSLGLWFGAKMTQVVKTALTTATAVAGGRLAAGARNVAVVDPTAVEETNPGVGASFNDASFLSHDFAHRHSNEGNQHPGGQGGGGFNTPSRDFAAMIAFQENAGDPGQRGVVTRSRGFAGLVAKAIHIYETNAKVISGNHNVLGTSLSITL
Ga0066848_100037851	HIJ46225	Rhodospirillaceae bacterium isolate MAG_05596_2-02_51	DUZE01000288.1	ETNP201306PF43B metaG	MSLRSFLSLGLWFGAKMTQVVKTALTTATAVAGGRLAAGARNVAVVDPTAVEETNPGVGASFNDASFLSHDFAHRHSNEGNQHPGGQGGGGFNTPSRDFAAMIAFQENAGDPGQRGVVTRSRGFAGLVAKAIHIYETNAKVISGNHNVLGTSLSITL
Ga0066848_100037851	HIJ94070	Rhodospirillaceae bacterium isolate MAG_22225_2-02_112	DUZV01000135.1	ETNP2014_SV_400_PacBio MetaG	MSLRSFLSLGLWFGAKMTQVVKTALTTATAVAGGRLAAGARNVAVVDPTAVEETNPGVGASFNDASFLSHDFAHRHSNEGNQHPGGQGGGGFNTPSRDFAAMIAFQENAGDPGQRGVVTRSRGFAGLVAKAIHIYETNAKVISGNHNVLGTSLSITL
Ga0066848_100037852	HIJ43891	Rhodospirillaceae bacterium isolate MAG_05422_2-02_14	DUZD01000123.1	ETNP201306SV43 metaG	LGRLSAGSGKPARRFVSEALYGIMARQSVRLTEIGRALEETIPLNKTETRLSRNLGRPEPRRRLEAAVLGDGWRRIGKRTLPVLTFPTSPSPKPRRWNAWLALATAAPARSPTATDRAR
Ga0066848_100037852	HIJ46224	Rhodospirillaceae bacterium isolate MAG_05596_2-02_51	DUZE01000288.1	ETNP201306PF43B metaG	LGRLSAGSGKPARRFVSEALYGIMARQSVRLTEIGRALEETIPLNKTETRLSRNLGRPEPRRRLEAAVLGDGWRRIGKRTLPVLTFPTSPSPKPRRWNAWLALATAAPARSPTATDRAR
Ga0066848_100037852	HIJ94069	Rhodospirillaceae bacterium isolate MAG_22225_2-02_112	DUZV01000135.1	ETNP2014_SV_400_PacBio MetaG	LGRLSAGSGKPARRFVSEALYGIMARQSVRLTEIGRALEETIPLNKTETRLSRNLGRPEPRRRLEAAVLGDGWRRIGKRTLPVLTFPTSPSPKPRRWNAWLALATAAPARSPTATDRAR
Ga0066848_100037853	HIJ43890	Rhodospirillaceae bacterium isolate MAG_05422_2-02_14	DUZD01000123.1	ETNP201306SV43 metaG	VENEGNEITPLYDVLYSQGAADFVSENEEIKTAITKVSAARGGRGVWVIDQGGDRGELYSPLLAKERPFIVRQKGDRHILCRASQAETAVLAANCPMVYATHIVREEPG
Ga0066848_100037853	HIJ46223	Rhodospirillaceae bacterium isolate MAG_05596_2-02_51	DUZE01000288.1	ETNP201306PF43B metaG	VENEGNEITPLYDVLYSQGAADFVSENEEIKTAITKVSAARGGRGVWVIDQGGDRGELYSPLLAKERPFIVRQKGDRHILCRASQAETAVLAANCPMVYATHIVREEPG
Ga0066848_100037853	HIJ94068	Rhodospirillaceae bacterium isolate MAG_22225_2-02_112	DUZV01000135.1	ETNP2014_SV_400_PacBio MetaG	VENEGNEITPLYDVLYSQGAADFVSENEEIKTAITKVSAARGGRGVWVIDQGGDRGELYSPLLAKERPFIVRQKGDRHILCRASQAETAVLAANCPMVYATHIVREEPG
Ga0066848_100037854	HIJ43889	Rhodospirillaceae bacterium isolate MAG_05422_2-02_14	DUZD01000123.1	ETNP201306SV43 metaG	VDRRCWLVIAGGSCGADLGNALGEGVVSEVWDAKQPLGRPKQVGGEDLELDLGRQHYGSERFLRIGRVVSNIVGAAAKPRTTTSHSGISG
Ga0066848_100037854	HIJ46222	Rhodospirillaceae bacterium isolate MAG_05596_2-02_51	DUZE01000288.1	ETNP201306PF43B metaG	VDRRCWLVIAGGSCGADLGNALGEGVVSEVWDAKQPLGRPKQVGGEDLELDLGRQHYGSERFLRIGRVVSNIVGAAAKPRTTTSHSGISG
Ga0066848_100037855	no 100% matches				MSASAETNGRGDYALVLINKKYWVGLFLIVAAISVSGLIYLGRVTYTGAP PDANFVSSTGEVVLSRQLVARGEEVFHLRGLMGYGSFWGDGAERGPDFSA EALHRSVVGMRTFYENEIKKDRAVTQFDRDAIGARVKREVHVNTWNEEAG TVTLNDAQVFAIQELNVHYTRMFMDPEYKHLFQTGYITDPEDIRALTAFF YWGGWVAAANRPGEVYSYTHNWPYDPAAGNYPTSAVYIWSILSIFALFLG IGAVLYVYGQMKDLGGEPFDGTGTSLTTSDLENEYVRPTQRATYKFFALA MILFGLQILAGIIGASDFIRPFGIFLGDLVPFTVARSYHTLFQIFWFFMC WVGYTIFFLPRLSKVPPGQKFLINLLFVGCLIVGAGALVGIY…
Ga0066848_100037856	no 100% matches				MMAAPQIVPVEKTHSQTSLTTKLYRRPLAVGNARLEANTGIISMHRHRKDVAMAPNAEKLELAFISSR

### Sheet: Table S2
Table S2. Top matches to Nod from ETNP 2013 Stn6 300m and ETNP 2014 Stn10 150m (Padilla et al., 2016)
NCBI protein accession	IMG JGI gene ID	Site	Bin	GTDB Taxonomy	% Identity	Amino Acid Sequence
	Ga0066829_100062862	ETNP ODZ Stn6 300 m	ETNP2013_S06_300m_15	d__Bacteria;p__Pseudomonadota;c__Alphaproteobacteria;o__UBA11136;f__UBA11136;g__UBA11136;s__UBA11136sp002686135	100	MSASAETNGRGDYALVLINKKYWVGLFLIVAAISVSGLIYLGRVTYTGAPPDANFVSSTGEVVLSRQLVARGEEVFHLRGLMGYGSFWGDGAERGPDFSAEALHRSVVGMRTFYENEIKKDRAVTQFDRDAIGARVKREVHVNTWNEEAGTVTLNDAQVFAIQELNVHYTRMFMDPEYKHLFQTGYITDPEDIRALTAFFYWGGWVAAANRPGEVYSYTHNWPYDPAAGNYPTSAVYIWSILSIFALFLGIGAVLYVYGQMKDLGGEPFDGTGTSLTTSDLENEYVRPTQRATYKFFALAMILFGLQILAGIIGASDFIRPFGIFLGDLVPFTVARSYHTLFQIFWFFMCWVGYTIFFLPRLSKVPPGQKFLINLLFVGCLIVGAGALVGIYLGQTGVL…
	Ga0066848_100037855	ETNP ODZ Stn10 300m	ETNP2013_S10_300m_22	d__Bacteria;p__Pseudomonadota;c__Alphaproteobacteria;o__UBA11136;f__UBA11136;g__UBA11136;s__UBA11136sp002686135	100	MSASAETNGRGDYALVLINKKYWVGLFLIVAAISVSGLIYLGRVTYTGAPPDANFVSSTGEVVLSRQLVARGEEVFHLRGLMGYGSFWGDGAERGPDFSAEALHRSVVGMRTFYENEIKKDRAVTQFDRDAIGARVKREVHVNTWNEEAGTVTLNDAQVFAIQELNVHYTRMFMDPEYKHLFQTGYITDPEDIRALTAFFYWGGWVAAANRPGEVYSYTHNWPYDPAAGNYPTSAVYIWSILSIFALFLGIGAVLYVYGQMKDLGGEPFDGTGTSLTTSDLENEYVRPTQRATYKFFALAMILFGLQILAGIIGASDFIRPFGIFLGDLVPFTVARSYHTLFQIFWFFMCWVGYTIFFLPRLSKVPPGQKFLINLLFVGCLIVGAGALVGIYLGQTGVL…
	Ga0187827_100395452	ETNP ODZ Stn10 150 m			100	MSASAETNGRGDYALVLINKKYWVGLFLIVAAISVSGLIYLGRVTYTGAPPDANFVSSTGEVVLSRQLVARGEEVFHLRGLMGYGSFWGDGAERGPDFSAEALHRSVVGMRTFYENEIKKDRAVTQFDRDAIGARVKREVHVNTWNEEAGTVTLNDAQVFAIQELNVHYTRMFMDPEYKHLFQTGYITDPEDIRALTAFFYWGGWVAAANRPGEVYSYTHNWPYDPAAGNYPTSAVYIWSILSIFALFLGIGAVLYVYGQMKDLGGEPFDGTGTSLTTSDLENEYVRPTQRATYKFFALAMILFGLQILAGIIGASDFIRPFGIFLGDLVPFTVARSYHTLFQIFWFFMCWVGYTIFFLPRLSKVPPGQKFLINLLFVGCLIVGAGALVGIYLGQTGVL…
	Ga0208699_10029322	North Pacific MP2097 (14.53 N, 118.77 W, ETNP)			100	MSASAETNGRGDYALVLINKKYWVGLFLIVAAISVSGLIYLGRVTYTGAPPDANFVSSTGEVVLSRQLVARGEEVFHLRGLMGYGSFWGDGAERGPDFSAEALHRSVVGMRTFYENEIKKDRAVTQFDRDAIGARVKREVHVNTWNEEAGTVTLNDAQVFAIQELNVHYTRMFMDPEYKHLFQTGYITDPEDIRALTAFFYWGGWVAAANRPGEVYSYTHNWPYDPAAGNYPTSAVYIWSILSIFALFLGIGAVLYVYGQMKDLGGEPFDGTGTSLTTSDLENEYVRPTQRATYKFFALAMILFGLQILAGIIGASDFIRPFGIFLGDLVPFTVARSYHTLFQIFWFFMCWVGYTIFFLPRLSKVPPGQKFLINLLFVGCLIVGAGALVGIYLGQTGVL…
MBV28360		North Pacific	NP1106	d__Bacteria;p__Pseudomonadota;c__Alphaproteobacteria;o__UBA11136;f__UBA11136;g__;s__	80.4	MSKESNGNSIHQNLALILLNKNYWITHFMIVVVISVVGLIYLGRVTYTGAPPLVDYVSSAGDTVISREEIKRGEEVFHLRGLMSYGSFWGDGAERGPDFSADALHRTVVTMRSFYENEAKEKGAVSQYDQDAIAAQVKREVHHNTWEEDADLIRINDAQIYAFEELNVHYTKMFSDPDYPEHFMTGYITDSEDIRALTAFFYWGGWVAAANRPGETYSYTHNWPYDPDAGNTPTSANYIWSIISILALFLGIGVVLYVYGQMKSLGGEPFSGNGTSLTTHDLENEYVRPTQRATYKFFALAVILFGIQVLAGIISATDFVRPYGLYLGDIIPFTVARSYHTLFQIFWFFMCWVGYTIFFLPRLAKVPNGQAFLINLLFALCIIVGGGALVGIYLGQTGV…
MDP6031526		ETNP ODZ	ETNP2_MAG_43	d__Bacteria;p__Pseudomonadota;c__Alphaproteobacteria;o__UBA11136;f__UBA11136;g__;s__	80	MSKESNGNSIHQNLALILLNKNYWITHFMIVVVISVVGLIYLGRVTYTGAPPLVDYVSSAGDTVISREEIKRGEEVFHLRGLMSYGSFWGDGAERGPDFSADALHRTVVTMRSFYENEAKEKGAVSQYDQDAIAAQVKREVHHNTWEEDADLIRINDAQIYAFEELNVHYTKMFSDPDYPEHFMTGYITDSEDIRALTAFFYWGGWVAAANRPGETYSYTHNWPYDPDAGNTPTSANYIWSIISILALFLGIGVVLYVYGQMKSLGGEPFSGNGTSLTTHDLENEYVRPTQRATYKFFALAVILFGIQVLAGIISATDFVRPYGLYLGDIIPFTVARSYHTLFQIFWFFMCWVGYTIFFLPRLAKVPNGQAFLINLLFALCIIVGGGALVGIYLGQTGV…
MDP7190595		ETNP ODZ	ETNP7_MAG_8	d__Bacteria;p__Pseudomonadota;c__Alphaproteobacteria;o__UBA11136;f__UBA11136;g__;s__	80	MSKESNGNSIHQNLALILLNKNYWITHFMIVVVISVVGLIYLGRVTYTGAPPLVDYVSSAGDTVISREEIKRGEEVFHLRGLMSYGSFWGDGAERGPDFSADALHRTVVTMRSFYENEAKEKGAVSQYDQDAIAAQVKREVHHNTWEEDADLIRINDAQIYAFEELNVHYTKMFSDPDYPEHFMTGYITDSEDIRALTAFFYWGGWVAAANRPGETYSYTHNWPYDPDAGNTPTSANYIWSIISILALFLGIGVVLYVYGQMKSLGGEPFSGNGTSLTTHDLENEYVRPTQRATYKFFALAVILFGIQVLAGIISATDFVRPYGLYLGDIIPFTVARSYHTLFQIFWFFMCWVGYTIFFLPRLAKVPNGQAFLINLLFALCIIVGGGALVGIYLGQTGV…
MBT4769684		Saanich Inlet	SI075_bin8	d__Bacteria;p__Pseudomonadota;c__Alphaproteobacteria;o__UBA11136;f__UBA11136;g__;s__	78.6	MSTQSYKSSNRGNLALILLNKNYWIWHFLIVVVIGVVGLIYLGRLTYTGAPPLVDFTSSTGETVISLQQI KHGQEVFHLRGLMSYGSFWGDGAERGPDFTADALHRTVVAMKSFYENEAKEGGELSQYDEDAIAAQVKRE VHTNTWDEDAGIIRINAAQIYAIGELNDHYTRMFSDPDYPEFFMSGYITDPADIKGLTAFFYWGGWVAAA NRPGEIYSYTHNWPYDPDAGNTPTSATYIWSIISILALFLGIGVVLYVYGQMKTLQGDPFVSNGTSLTTH DLENEYVLPTQRATYKFFALAVILFGLQVLAGVISATDFIRPFGLYMGDIIPFTVARSYHTLFQIFWFFM CWVGYTIFFLPRLSKVPRGQKFLINLLFMLCIIVGGGSLVGIYL…
MBT5374662		Saanich Inlet	SI074_bin107	d__Bacteria;p__Pseudomonadota;c__Alphaproteobacteria;o__UBA11136;f__UBA11136;g__JABJES01;s__JABJES01 sp018663165	78.2	MSTQSYKSSNRGNLALILLNKNYWIWHFLIVVVIGVVGLIYLGRLTYTGAPPLVDFTSSTGETVISLQEI KHGQEVFHLRGLMSYGSFWGDGAERGPDFTADALHRTVVAMKSFYENEAKEGGELSQYDEDAIAAQVKRE VHTNTWDEDAGIIRINAAQIYAIGELNDHYTRMFSDPDYPEFFMSGYITDPADIKGLTAFFYWGGWVAAA NRPGEIYSYTHNWPYDPDAGNTPTSATYIWSIISILALFLGIGVVLYVYGQMKTLQGDPFVSNGTSLTTH DLENEYVRPTQRATYKFFALAVILFGLQVLAGVISATDFIRPFGLYMGDIIPFTVARSYHTLFQIFWFFM CWVGYTIFFLPRLSKVPRGQKFLINLLFMLCIIVGGGSLVGIYL…
MBT5751636		Saanich Inlet	SI072_bin41	d__Bacteria;p__Pseudomonadota;c__Alphaproteobacteria;o__UBA11136;f__UBA11136;g__JABJES01;s__JABJES01 sp018663165	78.2	MSTQSYKSSNRGNLALILLNKNYWIWHFLIVVVIGVVGLIYLGRLTYTGAPPLVDFTSSTGETVISLQEI KHGQEVFHLRGLMSYGSFWGDGAERGPDFTADALHRTVVAMKSFYENEAKEGGELSQYDEDAIAAQVKRE VHTNTWDEDAGIIRINAAQIYAIGELNDHYTRMFSDPDYPEFFMSGYITDPADIKGLTAFFYWGGWVAAA NRPGEIYSYTHNWPYDPDAGNTPTSATYIWSIISILALFLGIGVVLYVYGQMKTLQGDPFVSNGTSLTTH DLENEYVRPTQRATYKFFALAVILFGLQVLAGVISATDFIRPFGLYMGDIIPFTVARSYHTLFQIFWFFM CWVGYTIFFLPRLSKVPRGQKFLINLLFMLCIIVGGGSLVGIYL…
MBL6933931		Black Sea	BS150m-G7	d__Bacteria;p__Pseudomonadota;c__Alphaproteobacteria;o__UBA11136;f__UBA11136;g__UBA11136;s__UBA11136sp016776635	78.2	MKSNGNSIHTNLALILLNKNYWIWHFLVVVVIGVVGLIYLGRATYTGAPPLVDYVSSAGDTVISREEIKK GEEVFHLRGLMSYGSFWGDGAERGPDFTADALHRTVVAMKSFYEDARSKETSRTVSQHDKDAIAARVKRE VRKNTWDEDANLIQINPAQAHAFEELNDHYTKMFSDPEYPEFFMSGYITDPEDIRNLTAFFYWGGWVAAA NRPGETYSYTHNWPYDPDAGNTPTSATNIWSIISILALFLGIGVILYVYGQMKTLQGDPFASNGTSLTTH DLENEYVRPTQRATYKFFALAVILFGLQVLAGIISATDFVRPFGLYLGDIIPFTVARSYHTLFQIFWFFM CWVGYTIFFLPRLAKVPSGQAFLINLLFALCMVVGAGSLVGIYL…
OEJ69613		Salt marsh near Boston, MA, USA	N/A	d__Bacteria;p__Pseudomonadota;c__Alphaproteobacteria;o__Rhodospirillales_A;f__Magnetovibrionaceae;g__Magnetovibrio;s__Magnetovibrioblakemorei	75.32	MSSKLNDKLRFKNLSLILLNKKFWFTHFLIVTIISVAGLIYLGQATYSGAPPLVHFKSSTGETVISRQLI NAGERVFHLRGLMSYGSFWGDGAERGPDFTADALHRMTVSMRSFYAGELKAQGTTQDLGQYDQDAIAARV RREVHTNTWDESSDTILLNEAQIFALEELNRHYTRMFTDPHYPELFQIGYITEPKDIQALTAFFYWGAWV AAANRPGEDYSYTHNWPYDPDAGNTPTTATFIWSAMSILGLFLGIGIVLYVYGQMKSMHYDPFNGNTGTS LTTHDLENNYIRPTQRGTYKFFALAIVLFALQVLAGIIGATDFVRPFGLFLGDIIPFTVARSYHTLFQIF WFFMCWVGYTIFFLPRLSEAPRGQTFLINLLFTLCIIVGAGALV…
WP_107560883		N/A	N/A	d__Bacteria;p__Methylomirabilota;c__Methylomirabilia;o__Methylomirabilales;f__Methylomirabilaceae;g__Methylomirabilis;s__Methylomirabilislimnetica	66	MSPNPNEAVSKAKMHRTFAQALLIKKYWWLHALIVTAISVIGLIALGVWTYAGAPPLVNFVSSTTGEVVI PEWEMNRGKQVFFLKGLMTYGSFWGDGAERGPDFTAEALHRTSLSMGTHYRNEIAKTRAVTQDDEDMIKT RVAREIHTNLYDSAAGVIRLNDAQIFAYHELNTHYTRMFTDRTYVEAFQNGRIESYIKNPADIKALTGFF FWGGWVSGANRPGEVYSYTHNWPYDPAVGNFPTYATYIWSFLSIFVLFLGTMLVLYVYGEMKTLPGEPFN GRDWSLTTVDLENKGDAYVRPTQRATYKFFAFAVILFLVQILAGIISAEDFIGGGPVDAMLGMVGLTIPF SVARGWHLIVQIYWFFMAWVGYTIFFLPRISKVPNGQRFLINLL…
CBE69496		N/A	N/A	d__Bacteria;p__Methylomirabilota;c__Methylomirabilia;o__Methylomirabilales;f__Methylomirabilaceae;g__Methylomirabilis;s__Methylomirabilisoxyfera	66	MRSSSSSGMGKTNRTFGQALLIKKYWWLHALIVTVISVIGLVALGVWTYTSAPPLTNYVLSSTGETVIPE WQIQRGKQVFHLKGLMTYGSFWGDGGERGPDFTAEALHHTYVSMSKFYENEIAKERPVTQADRDMISVRV KREIHENGYDAAANIIRINPAQVFAYQELITHYTRMFTDATYEEAFMKGRIENHISSPEDLKALAGYFFW GGWVSGANRPGFDYTYTHNWPPDPLVGNTPTFETYLWSFISIFVLFCGTMLVLYVYGEMKVLPGEPFNGR DWSLTTVDLENKGDAYVRPTQRATYKFFAFAVILFLVQVLAGILSAEDFVGGGPGSAIATTVLGFTIPFT VTRGWHTIVQIYWFFMAWVGYTLFFLPRISKVPNGQRFLINLLF…

### Sheet: Table S3
Table S3. Identical sequences in ETNP ODZ metagenomes
Representative on Figure 1										Depths and filter fractions
MBT76598_Chromatiales_NP153	Ga0066833_100016585	Ga0066832_100005809								S06_125_PF; S06_100_PF
Ga0187827_100071743	Ga0187833_100133153									150_SV; 400_SV
MBP20251_Gammaproteobacterium_NP964	Ga0066867_1000051917	Ga0066858_1000001116	Ga0066848_1000000614	Ga0066829_1000004622	Ga0066847_1000002424	Ga0066868_1000013327	Ga0066827_1000007122	Ga0066838_1000014024	Ga0208642_10000512	S12f_90_SV; S06_200_SV; S10_300_SV; S06_300_SV; S10_125_SV; S12f_140_SV
MBV28360_Rhodospirillaceae_NP1106*	Ga0066847_100008534	Ga0066838_100026344	Ga0187833_1000048025	Ga0187827_1000415113						S10_125_SV; S02_300_SV; 400_SV; 150_SV
Ga0066848_100037855	Ga0208699_10029322	Ga0066829_100062862	Ga0066843_100062892	Ga0187827_100395452	Ga0066838_100026053					S10_300_SV; S06_300_SV; 150_SV; S02_300_SV
Ga0187827_100051115	Ga0187833_100018524									150_SV; 400_SV
MBT38371_Deltaproteobacterium_NP36	Ga0208129_100041212	Ga0208699_10007193	Ga0066843_1000016521	Ga0066833_1000043012	Ga0066834_100008747	Ga0208129_100041212				S06_125_PF; S02_300_PF; S06_125_PF; S06_300_PF; S06_125_PF
Ga0208638_10055013	Ga0208894_10050412	Ga0208409_10117552	Ga0208639_10070762	Ga0208896_10024986	Ga0208524_10045943	Ga0066866_100053703	Ga0066862_100074283	Ga0066850_100026785		S06_80_SV; S06_85_SV; S06_100_SV; S06_150_SV; S06_200_SV; S06_200_SV; S10_80_SV; S12f_75_SV; S10f_70_SV
Ga0208642_10056733	Ga0066826_100064333	Ga0066852_100029583	Ga0187833_100015257	Ga0207986_10017174	Ga0187827_100148996	Ga0208274_100049714	Ga0208638_10026186	Ga0066848_100080601	Ga0208521_100109610	S10f_150_SV; S06_85_SV; S06_150_SV; 400_SV; S02_300_SV; 150_SV; S06_300_SV; S06_100_SV; S10_300_SV; S06_125_SV
*Highly transcribed sequence from Padilla et al 2016
“PF” indicates genes from the particle fraction (> 1.6 micron fraction) of filters.
“FL” indicates genes from the free-living fraction (0.2-1.6 micron) collected on Sterivex filters.
Note: representative MAGs above are all from Tully et al. 2018 DOI: 10.1038/sdata.2017.203

### Sheet: Table S4
Table S4. Metatranscriptomic hits for three taxonomic classes of Nods
Nod type	SRR accession	Station	Depth (meters)	O2 (µM)	Number of hits	Reference query	Station and geochemistry	Total reads	Length of reference gene	KB length of reference gene	Reads per kilobase	Normalized sequence depth	RPKM
Alpha-type	SRR14460580	onshore	28	33	650	>Ga0066848_100037855	P1 High DO	30533274	2384	2.384	272.651	30.5333	8.92964
Alpha-type	SRR14460581	onshore	32	21	264	>Ga0066848_100037855	P1 High DO	24972694	2384	2.384	110.738	24.9727	4.43437
Alpha-type	SRR14460585	onshore	40	8.6	477	>Ga0066848_100037855	P1 Low DO	25320982	2384	2.384	200.084	25.321	7.9019
Alpha-type	SRR14460572	onshore	46	6	449	>Ga0066848_100037855	P1 Low DO	24685896	2384	2.384	188.339	24.6859	7.62941
Alpha-type	SRR14460583	onshore	67	0.8	1732	>Ga0066848_100037855	P1 SCM	24341704	2384	2.384	726.51	24.3417	29.8463
Alpha-type	SRR14460573	onshore	77	0.66	1605	>Ga0066848_100037855	P1 SCM	22226093	2384	2.384	673.238	22.2261	30.2904
Alpha-type	SRR14460584	onshore	126	0	16872	>Ga0066848_100037855	P1 NO2- max A	25828575	2384	2.384	7077.18	25.8286	274.006
Alpha-type	SRR14460582	onshore	126	0	11660	>Ga0066848_100037855	P1 NO2- max B	26541552	2384	2.384	4890.94	26.5416	184.275
Alpha-type	SRR14460587	offshore	76	16	620	>Ga0066848_100037855	P2 High DO	27597785	2384	2.384	260.067	27.5978	9.42348
Alpha-type	SRR14460574	offshore	80	23.8	589	>Ga0066848_100037855	P2 High DO	24640212	2384	2.384	247.064	24.6402	10.0269
Alpha-type	SRR14460579	offshore	81	4.3	350	>Ga0066848_100037855	P2 Low DO	20038590	2384	2.384	146.812	20.0386	7.32647
Alpha-type	SRR14460586	offshore	86	5.4	477	>Ga0066848_100037855	P2 Low DO	24305057	2384	2.384	200.084	24.3051	8.23219
Alpha-type	SRR14460577	offshore	106	1	662	>Ga0066848_100037855	P2 SCM	25854483	2384	2.384	277.685	25.8545	10.7403
Alpha-type	SRR14460576	offshore	112	0.7	14242	>Ga0066848_100037855	P2 SCM	23418703	2384	2.384	5973.99	23.4187	255.095
Alpha-type	SRR14460578	offshore	150	0	13788	>Ga0066848_100037855	P2 NO2- max A	28017373	2384	2.384	5783.56	28.0174	206.428
Alpha-type	SRR14460575	offshore	150	0	12391	>Ga0066848_100037855	P2 NO2- max B	20543663	2384	2.384	5197.57	20.5437	253.001
Gamma-type	SRR14460580	onshore	28	33	629	PBRC01000062.1:19833-22205	P1 High DO	30533274	2374	2.374	264.954	30.5333	8.67754
Gamma-type	SRR14460581	onshore	32	21	435	PBRC01000062.1:19833-22205	P1 High DO	24972694	2374	2.374	183.235	24.9727	7.33742
Gamma-type	SRR14460585	onshore	40	8.6	491	PBRC01000062.1:19833-22205	P1 Low DO	25320982	2374	2.374	206.824	25.321	8.16808
Gamma-type	SRR14460572	onshore	46	6	525	PBRC01000062.1:19833-22205	P1 Low DO	24685896	2374	2.374	221.146	24.6859	8.95838
Gamma-type	SRR14460583	onshore	67	0.8	854	PBRC01000062.1:19833-22205	P1 SCM	24341704	2374	2.374	359.73	24.3417	14.7784
Gamma-type	SRR14460573	onshore	77	0.66	1605	PBRC01000062.1:19833-22205	P1 SCM	22226093	2374	2.374	676.074	22.2261	30.418
Gamma-type	SRR14460584	onshore	126	0	5803	PBRC01000062.1:19833-22205	P1 NO2- max A	25828575	2374	2.374	2444.4	25.8286	94.6393
Gamma-type	SRR14460582	onshore	126	0	4118	PBRC01000062.1:19833-22205	P1 NO2- max B	26541552	2374	2.374	1734.63	26.5416	65.3551
Gamma-type	SRR14460587	offshore	76	16	276	PBRC01000062.1:19833-22205	P2 High DO	27597785	2374	2.374	116.259	27.5978	4.21264
Gamma-type	SRR14460574	offshore	80	23.8	355	PBRC01000062.1:19833-22205	P2 High DO	24640212	2374	2.374	149.537	24.6402	6.06881
Gamma-type	SRR14460579	offshore	81	4.3	243	PBRC01000062.1:19833-22205	P2 Low DO	20038590	2374	2.374	102.359	20.0386	5.10809
Gamma-type	SRR14460586	offshore	86	5.4	317	PBRC01000062.1:19833-22205	P2 Low DO	24305057	2374	2.374	133.53	24.3051	5.49391
Gamma-type	SRR14460577	offshore	106	1	495	PBRC01000062.1:19833-22205	P2 SCM	25854483	2374	2.374	208.509	25.8545	8.06471
Gamma-type	SRR14460576	offshore	112	0.7	3456	PBRC01000062.1:19833-22205	P2 SCM	23418703	2374	2.374	1455.77	23.4187	62.1627
Gamma-type	SRR14460578	offshore	150	0	3687	PBRC01000062.1:19833-22205	P2 NO2- max A	28017373	2374	2.374	1553.07	28.0174	55.4326
Gamma-type	SRR14460575	offshore	150	0	3099	PBRC01000062.1:19833-22205	P2 NO2- max B	20543663	2374	2.374	1305.39	20.5437	63.5423
Planctomycetia-type	SRR14460580	onshore	28	33	470	>Ga0066826_100064333	P1 High DO	30533274	2334	2.334	201.371	30.5333	6.59513
Planctomycetia-type	SRR14460581	onshore	32	21	244	>Ga0066826_100064334	P1 High DO	24972694	2334	2.334	104.542	24.9727	4.18623
Planctomycetia-type	SRR14460585	onshore	40	8.6	491	>Ga0066826_100064335	P1 Low DO	25320982	2334	2.334	210.368	25.321	8.30807
Planctomycetia-type	SRR14460572	onshore	46	6	430	>Ga0066826_100064336	P1 Low DO	24685896	2334	2.334	184.233	24.6859	7.46309
Planctomycetia-type	SRR14460583	onshore	67	0.8	774	>Ga0066826_100064337	P1 SCM	24341704	2334	2.334	331.62	24.3417	13.6235
Planctomycetia-type	SRR14460573	onshore	77	0.66	869	>Ga0066826_100064338	P1 SCM	22226093	2334	2.334	372.322	22.2261	16.7516
Planctomycetia-type	SRR14460584	onshore	126	0	1168	>Ga0066826_100064339	P1 NO2- max A	25828575	2334	2.334	500.428	25.8286	19.375
Planctomycetia-type	SRR14460582	onshore	126	0	1104	>Ga0066826_100064340	P1 NO2- max B	26541552	2334	2.334	473.008	26.5416	17.8214
Planctomycetia-type	SRR14460587	offshore	76	16	356	>Ga0066826_100064340	P2 High DO	27597785	2334	2.334	152.528	27.5978	5.52681
Planctomycetia-type	SRR14460574	offshore	80	23.8	416	>Ga0066826_100064341	P2 High DO	24640212	2334	2.334	178.235	24.6402	7.23349
Planctomycetia-type	SRR14460579	offshore	81	4.3	267	>Ga0066826_100064342	P2 Low DO	20038590	2334	2.334	114.396	20.0386	5.70878
Planctomycetia-type	SRR14460586	offshore	86	5.4	257	>Ga0066826_100064343	P2 Low DO	24305057	2334	2.334	110.111	24.3051	4.53039
Planctomycetia-type	SRR14460577	offshore	106	1	597	>Ga0066826_100064344	P2 SCM	25854483	2334	2.334	255.784	25.8545	9.89322
Planctomycetia-type	SRR14460576	offshore	112	0.7	692	>Ga0066826_100064345	P2 SCM	23418703	2334	2.334	296.487	23.4187	12.6603
Planctomycetia-type	SRR14460578	offshore	150	0	819	>Ga0066826_100064346	P2 NO2- max A	28017373	2334	2.334	350.9	28.0174	12.5244
Planctomycetia-type	SRR14460575	offshore	150	0	634	>Ga0066826_100064347	P2 NO2- max B	20543663	2334	2.334	271.637	20.5437	13.2224

### Sheet: Table S5
Table S5. Transcribed genes in ETNP ODZ for two Rhodospirillaceae MAGs described in main text with transcripts expressed as fragments per kilobase of transcript per million mapped reads (FPKM). Only transposases with FPKM > 1000 are listed.
IMG gene	FPKM	Annotation	Function	Psort
Ga0066829_100134021	132.41	fdoG, fdhF, fdwA formate dehydrogenase major subunit	formate oxidation	cytoplasmic
Ga0066829_100632051	154.243	fdoG, fdhF, fdwA formate dehydrogenase major subunit	formate oxidation	cytoplasmic
Ga0066848_100112391	64.1107	fdoG, fdhF, fdwA formate dehydrogenase major subunit	formate oxidation	cytoplasmic
Ga0066829_100072752	96.4631	fwdA, fmdA formylmethanofuran dehydrogenase subunit A	formaldehyde to formate	cytoplasmic
Ga0066848_100037243	98.1523	fwdA, fmdA formylmethanofuran dehydrogenase subunit A	formaldehyde to formate	cytoplasmic
Ga0066848_100137311	246.17	fwdA, fmdA formylmethanofuran dehydrogenase subunit A	formaldehyde to formate
Ga0066848_100092751	218.98	fwdA, fmdA formylmethanofuran dehydrogenase subunit A	formaldehyde to formate
Ga0066829_100135731	214.788	fwdA, fmdA formylmethanofuran dehydrogenase subunit A	formaldehyde to formate
Ga0066848_100037244	112.098	fwdB, fmdB formylmethanofuran dehydrogenase subunit B	formaldehyde to formate
Ga0066848_100092752	263.458	fwdB, fmdB formylmethanofuran dehydrogenase subunit B	formaldehyde to formate
Ga0066829_100135732	248.553	fwdB, fmdB formylmethanofuran dehydrogenase subunit B	formaldehyde to formate
Ga0066829_100072751	182.613	fwdB, fmdB formylmethanofuran dehydrogenase subunit B	formaldehyde to formate
Ga0066848_100037241	246.426	fwdC, fmdC formylmethanofuran dehydrogenase subunit C	formaldehyde to formate
Ga0066848_100137313	328.128	fwdC, fmdC formylmethanofuran dehydrogenase subunit C	formaldehyde to formate
Ga0066829_100072754	68.0065	fwdC, fmdC formylmethanofuran dehydrogenase subunit C	formaldehyde to formate
Ga0066848_100092753	277.177	fwdD, fmdD formylmethanofuran dehydrogenase subunit D	formaldehyde to formate
Ga0066848_100037242	60.2209	ftr, formylmethanofuran--tetrahydromethanopterin N-formyltransferase	formaldehyde to formate
Ga0066829_100072753	58.9619	ftr, formylmethanofuran--tetrahydromethanopterin N-formyltransferase	formaldehyde to formate
Ga0066848_100137312	179.86	ftr, formylmethanofuran--tetrahydromethanopterin N-formyltransferase	formaldehyde to formate
Ga0066829_100062862	46993.3	nod, nitric oxide reductase	nitric oxide related
Ga0066848_100037855	44783	nod, nitric oxide reductase	nitric oxide related
Ga0066829_100074033	887.378	ptdA, pentaheme	unknown
Ga0066848_100031354	902.601	ptdA, pentaheme	unknown
Ga0066848_100031353	513.709	ptdB, porin	unknown
Ga0066829_100074032	504.567	ptdB, porin	unknown
Ga0066848_100031352	425.087	ptdC, tetraheme	unknown
Ga0066829_100222623	232.752	soxC, sulfane dehydrogenase	Sulfur oxidation
Ga0066848_100326373	308.914	soxC, sulfane dehydrogenase	Sulfur oxidation
Ga0066848_100620551	968.577	soxC, sulfane dehydrogenase	Sulfur oxidation
Ga0066829_100222622	249.532	soxD, sulfane dehydrogenase cytochrome c subunit	sulfur oxidation
Ga0066848_100326372	256.898	soxD, sulfane dehydrogenase cytochrome c subunit	Sulfur oxidation
Ga0066829_100338021	383.313	soxD, sulfane dehydrogenase cytochrome c subunit	Sulfur oxidation
Ga0066829_100338022	307.03	flavocytochrome c sulfide dehydrogenase, flavin-binding	Sulfur oxidation
Ga0066829_100709223	184.879	flavocytochrome c sulfide-cytochrome-c reductase	Sulfur oxidation
Ga0066829_100709222	810.037	flavocytochrome c cytochrome c553/sulfide dehydrogenase, cytochrome c subunit	Sulfur oxidation
Ga0066829_100059916	273.626	nuoA, NADH:ubiquinone oxidoreductase subunit 3	Complex I
Ga0066848_100152863	550.971	nuoA, NADH:ubiquinone oxidoreductase subunit 3	Complex I
Ga0066829_100059915	421.455	nuoB, NADH:ubiquinone oxidoreductase 20 kD subunit	Complex I
Ga0066829_100036025	193.356	nuoC, NADH:ubiquinone oxidoreductase 27 kD subunit	Complex I
Ga0066829_100059914	282.806	nuoC, NADH:ubiquinone oxidoreductase 27 kD subunit	Complex I
Ga0066848_100152861	530.21	nuoC, NADH:ubiquinone oxidoreductase 27 kD subunit	Complex I
Ga0066848_100553392	115.302	nuoC, NADH:ubiquinone oxidoreductase 27 kD subunit	Complex I
Ga0066829_100059913	80.2247	nuoD, NADH:ubiquinone oxidoreductase 49 kD subunit	Complex I
Ga0066848_100110883	120.442	nuoD, NADH:ubiquinone oxidoreductase 49 kD subunit	Complex I
Ga0066848_100553391	179.068	nuoD, NADH:ubiquinone oxidoreductase 49 kD subunit	Complex I
Ga0066829_100036023	136.113	nuoE, NADH:ubiquinone oxidoreductase 24 kD subunit	Complex I
Ga0066829_100059912	58.0402	nuoE, NADH:ubiquinone oxidoreductase 24 kD subunit	Complex I
Ga0066848_100064741	377.949	nuoE, NADH:ubiquinone oxidoreductase 24 kD subunit	Complex I
Ga0066848_100110882	139.552	nuoE, NADH:ubiquinone oxidoreductase 24 kD subunit	Complex I
Ga0066829_100036022	71.7816	nuoF, NADH:ubiquinone oxidoreductase, NADH-binding 51 kD subunit	Complex I
Ga0066829_100317912	82.9283	nuoF, NADH:ubiquinone oxidoreductase, NADH-binding 51 kD subunit	Complex I
Ga0066848_100110881	69.294	nuoF, NADH:ubiquinone oxidoreductase, NADH-binding 51 kD subunit	Complex I
Ga0066848_100112392	166.128	nuoF, NADH:ubiquinone oxidoreductase, NADH-binding 51 kD subunit	Complex I
Ga0066848_100064742	174.931	nuoF, NADH:ubiquinone oxidoreductase, NADH-binding 51 kD subunit	Complex I
Ga0066848_100040765	95.8715	nuoF, NADH:ubiquinone oxidoreductase, NADH-binding 51 kD subunit	Complex I
Ga0066829_100244272	103.722	nuoG, NADH:ubiquinone oxidoreductase 75 kD subunit	Complex I
Ga0066829_100036021	104.14	nuoG, NADH:ubiquinone oxidoreductase 75 kD subunit	Complex I
Ga0066829_100317911	85.4922	nuoG, NADH:ubiquinone oxidoreductase 75 kD subunit	Complex I
Ga0066848_100040764	97.7451	nuoG, NADH:ubiquinone oxidoreductase 75 kD subunit	Complex I
Ga0066848_100064743	77.3949	nuoG, NADH:ubiquinone oxidoreductase 75 kD subunit	Complex I
Ga0066848_100347961	175.194	nuoG, NADH:ubiquinone oxidoreductase 75 kD subunit	Complex I
Ga0066829_100006764	156.122	nuoH, NADH:ubiquinone oxidoreductase subunit 1	Complex I
Ga0066829_100211001	124.511	nuoH, NADH:ubiquinone oxidoreductase subunit 1	Complex I
Ga0066829_100244271	189.383	nuoH, NADH:ubiquinone oxidoreductase subunit 1	Complex I
Ga0066848_100040763	176.826	nuoH, NADH:ubiquinone oxidoreductase subunit 1	Complex I
Ga0066829_100006763	54.2547	nuoI, formate hydrogenlyase subunit 6/NADH:ubiquinone oxidoreductase 23 kD subunit	Complex I
Ga0066829_100036024	145.665	nuoI, formate hydrogenlyase subunit 6/NADH:ubiquinone oxidoreductase 23 kD subunit	Complex I
Ga0066829_100211002	148.248	nuoI, formate hydrogenlyase subunit 6/NADH:ubiquinone oxidoreductase 23 kD subunit	Complex I
Ga0066848_100040762	153.068	nuoI, formate hydrogenlyase subunit 6/NADH:ubiquinone oxidoreductase 23 kD subunit	Complex I
Ga0066829_100211003	190.585	nuoJ, NADH:ubiquinone oxidoreductase subunit 6	Complex I
Ga0066848_100040761	180.664	nuoJ, NADH:ubiquinone oxidoreductase subunit 6	Complex I
Ga0066848_100437441	175.194	nuoJ, NADH:ubiquinone oxidoreductase subunit 6	Complex I
Ga0066829_100211004	202.909	nuoK, NADH:ubiquinone oxidoreductase subunit 11 or 4L	Complex I
Ga0066829_100358351	116.814	nuoL, NADH:ubiquinone oxidoreductase subunit 5	Complex I
Ga0066848_100310331	111.086	nuoL, NADH:ubiquinone oxidoreductase subunit 5	Complex I
Ga0066848_100049951	48.1789	nuoL, NADH:ubiquinone oxidoreductase subunit 5	Complex I
Ga0066829_1000067610	47.8913	nuoM, NADH:ubiquinone oxidoreductase subunit 4	Complex I
Ga0066829_100130472	79.6277	nuoM, NADH:ubiquinone oxidoreductase subunit 4	Complex I
Ga0066848_100067952	81.0637	nuoM, NADH:ubiquinone oxidoreductase subunit 4	Complex I
Ga0066829_100321101	15.7371	nuoM, NADH:ubiquinone oxidoreductase subunit 4	Complex I
Ga0066848_100049952	15.7214	nuoM, NADH:ubiquinone oxidoreductase subunit 4	Complex I
Ga0066829_1000067611	114.495	nuoN, NADH:ubiquinone oxidoreductase subunit 2	Complex I
Ga0066829_100130471	126.324	nuoN, NADH:ubiquinone oxidoreductase subunit 2	Complex I
Ga0066848_100067953	131.922	nuoN, NADH:ubiquinone oxidoreductase subunit 2	Complex I
Ga0066829_100059917	55.1546	nuoN, NADH:ubiquinone oxidoreductase subunit 2	Complex I
Ga0066848_100049953	82.6533	nuoN, NADH:ubiquinone oxidoreductase subunit 2	Complex I
Ga0066829_100691871	1808.4	NDUFA12, NADH:ubiquinone oxidoreductase 17.2 kD subunit	Complex I
Ga0066829_100127445	1033.89	NDUFA12, NADH:ubiquinone oxidoreductase 17.2 kD subunit	Complex I
Ga0066848_100477002	3779.25	NDUFA12, NADH:ubiquinone oxidoreductase 17.2 kD subunit	Complex I
Ga0066848_100125935	2149.94	NDUFA12, NADH:ubiquinone oxidoreductase 17.2 kD subunit	Complex I
Ga0066829_100642151	53.2918	Formate hydrogenlyase subunit 3/Multisubunit Na+/H+ antiporter, MnhD subunit	Complex I
Ga0066829_100006767	63.55	Formate hydrogenlyase subunit 3/Multisubunit Na+/H+ antiporter, MnhD subunit	Complex I
Ga0066829_100006769	64.8695	Formate hydrogenlyase subunit 3/Multisubunit Na+/H+ antiporter, MnhD subunit	Complex I
Ga0066829_100525533	84.9461	Formate hydrogenlyase subunit 3/Multisubunit Na+/H+ antiporter, MnhD subunit	Complex I
Ga0066848_100105233	131.471	Formate hydrogenlyase subunit 3/Multisubunit Na+/H+ antiporter, MnhD subunit	Complex I
Ga0066848_100105231	83.788	Formate hydrogenlyase subunit 3/Multisubunit Na+/H+ antiporter, MnhD subunit	Complex I
Ga0066848_100357951	146.475	Formate hydrogenlyase subunit 3/Multisubunit Na+/H+ antiporter, MnhD subunit	Complex I
Ga0066848_100566101	47.3307	Formate hydrogenlyase subunit 3/Multisubunit Na+/H+ antiporter, MnhD subunit	Complex I
Ga0066829_100767522	244.597	Succinate dehydrogenase, hydrophobic anchor subunit	Complex II
Ga0066848_100409761	255.441	Succinate dehydrogenase, hydrophobic anchor subunit	Complex II
Ga0066829_100767523	306.558	Succinate dehydrogenase/fumarate reductase, flavoprotein subunit	Complex II
Ga0066829_100306472	110.466	Succinate dehydrogenase/fumarate reductase, cytochrome b subunit	Complex II
Ga0066848_100409762	230.115	Succinate dehydrogenase/fumarate reductase, cytochrome b subunit	Complex II
Ga0066829_100070651	331.547	Ubiquinol-cytochrome c reductase cytochrome c1 subunit	Complex III
Ga0066848_100050464	329.911	Ubiquinol-cytochrome c reductase cytochrome c1 subunit	Complex III
Ga0066829_100070652	135.49	Ubiquinol-cytochrome c reductase cytochrome b subunit	Complex III
Ga0066848_100050463	138.047	Ubiquinol-cytochrome c reductase cytochrome b subunit	Complex III
Ga0066829_100070653	541.213	Ubiquinol-cytochrome c reductase iron-sulfur subunit	Complex III
Ga0066848_100050462	556.879	Ubiquinol-cytochrome c reductase iron-sulfur subunit	Complex III
Ga0066829_100497232	4940	cytochrome c2 (CYC7, hypoxic conditions)	Complex IV
Ga0066829_100400222	1145.86	Heme/copper-type cytochrome/quinol oxidase, subunit 1	Complex IV
Ga0066829_100591492	580.461	Heme/copper-type cytochrome/quinol oxidase, subunit 1	Complex IV
Ga0066829_100591491	626.074	Heme/copper-type cytochrome/quinol oxidase, subunit 2	Complex IV
Ga0066829_100170142	623.736	Heme/copper-type cytochrome/quinol oxidase, subunit 3	Complex IV
Ga0066848_100362414	376.395	Heme/copper-type cytochrome/quinol oxidase, subunit 3	Complex IV
Ga0066848_100121334	850.951	Heme/copper-type cytochrome/quinol oxidase, subunit 3	Complex IV
Ga0066848_100356482	235.004	F0F1-type ATP synthase, alpha subunit	ATP synthase
Ga0066829_100077914	248.401	F0F1-type ATP synthase, beta subunit	ATP synthase
Ga0066848_100356481	228.426	F0F1-type ATP synthase, delta subunit	ATP synthase
Ga0066848_100586771	361.329	F0F1-type ATP synthase, delta subunit	ATP synthase
Ga0066829_100077913	100.674	F0F1-type ATP synthase, epsilon subunit	ATP synthase
Ga0066829_100077915	187.149	F0F1-type ATP synthase, gamma subunit	ATP synthase
Ga0066829_100167252	277.795	F0F1-type ATP synthase, subunit a	ATP synthase
Ga0066848_100018573	284.424	F0F1-type ATP synthase, subunit a	ATP synthase
Ga0066829_100077485	149.903	F0F1-type ATP synthase, subunit b	ATP synthase
Ga0066848_100018576	154.809	F0F1-type ATP synthase, subunit b	ATP synthase
Ga0066829_100077486	290.086	F0F1-type ATP synthase, subunit b	ATP synthase
Ga0066848_100018575	299.4	F0F1-type ATP synthase, subunit b	ATP synthase
Ga0066829_100167251	674.829	F0F1-type ATP synthase, subunit c	ATP synthase
Ga0066848_100018574	762.979	F0F1-type ATP synthase, subunit c	ATP synthase
Ga0066829_100167253	684.065	F0F1-type ATP synthase assembly protein I	ATP synthase
Ga0066848_100018572	716.647	FoF1-type ATP synthase assembly protein I	ATP synthase
Ga0066848_100248421	2262.02	Transposase, IS4 family	Transposase
Ga0066848_100457582	2248.29	Transposase DDE domain group 1	Transposase
Ga0066848_100457582	2248.29	Transposase DDE domain group 1	Transposase
Ga0066829_100497231	1720.46	Transposase	Transposase
Ga0066829_100381241	1706.23	Transposase DDE domain group 1	Transposase
Ga0066829_100695451	1703.81	Transposase DDE domain group 1	Transposase
Ga0066829_100505913	1542.17	Transposase	Transposase
Ga0066829_100720421	1402.45	Transposase	Transposase
Ga0066848_100414431	1361.92	Transposase	Transposase
Ga0066848_100414431	1361.92	Transposase	Transposase
Ga0066829_100355491	1292.27	Transposase InsO and inactivated derivatives	Transposase
Ga0066829_100505912	1190.44	Transposase	Transposase
Ga0066848_100637081	1167.4	Transposase DDE domain group 1	Transposase
Ga0066848_100637081	1167.4	Transposase DDE domain group 1	Transposase
Ga0066829_100570141	1083.62	Transposase, IS4 family	Transposase
Ga0066829_100374911	1018.35	Transposase and inactivated derivatives	Transposase

### Sheet: Table S6
Table S6. Methanol dehydrogenase (xoxF) genes in alphaproteobacterial MAGs containing nod
MAG	BS150m-G7	SI075_bin8	SI074_bin107
PQQ-dependent dehydrogenase, methanol/ethanol family (xoxF)	MBL6935190	MBT4770743	MBT5373938
PQQ-dependent dehydrogenase, methanol/ethanol sequence	MKSILKTTLVASAVFALPGLAQANDELLKLSADPANWAIPSGNYAGTRYSELNQINKSNVGSLKVAWQFSTGVLRGHEGGPLVIGDVMYVVTPIPNIVFALDLNNEGRIIWKHSPVQGGKYPSGETQARVTSVMCCDNVIRGVSYASGKIFVGLADSTLQALNAKTGEVVWQAHNMSAGKVGESDATGIKPSRGNAASTNTSVPLVVKDQVVIGCSGAEFGVRCNMTAYNINSGKRTWRAYSMGPDSDILVDPAKTTHMLKPVGKDSSLKTWKGDAWQIGGGSLWGFWAFDPDLDLLYYGTGNPSTWNPIARPGANKWSMTIMARDPDDGMAKWLYQMTPHDEWDYDGINEMVLVDQEVKGKNRKVLVHFDRNGFAYTMDRATGELLVAEKFDPMVNWA…	MKSIFKTSLIASAVLALPGVALANQELLKLQDDPNQWVHPSGNYNGQRYSKLDQINAGNVNNLRVAWQFSTGVLRGHEGGPLVLGDVMYIHTPIPNIVFALDLNDHGRIIWRYNPVVGGKYPGGQTQARVTSVMCCDNVNRGVAYAGGKIFTYIADTTLIALDAKSGNELWRATNLDSGVGNRGLSASTGTSAPIVIGSNVMVGCSGAEFGVRCNMTAYNIDSGKKVWRAYSMGPDKDILVDPKKTTHLGKPVGKNSSLNTWKGDQWQIGGGSLWGFWAWDPNANLLYYGTGNPSTWNPVVRPGDNKWSMTIMARNPETGMAKWLYQMTPHDEWDYDGINEMILADIDVKGKKRKTLVHFDRNGFAYTMDRVTGELLVAEKYDPMVNWATHIDMKTGRP…	MKSIFKTSLIASAVLALPGVALANQELLKLQDDPNQWVHPSGNYNGQRYSKLDQINAGNVNNLRVAWQFSTGVLRGHEGGPLVLGDVMYIHTPIPNIVFALDLNDHGRIIWRYNPVVGGKYPGGQTQARVTSVMCCDNVNRGVAYAGGKIFTYIADTTLIALDAKSGNELWRATALDSGVGNRGLSASTGTSAPIVVGSNVMVGCSGAEFGVRCSMTAYNVDSGKKVWRAYSMGPDKDILVDPKKTTSLGKPVGKNSSLNTWKGDQWQIGGGSLWGFWAWDPNANLLYYGTGNPSTWNPVVRPGDNKWSMTIMARNPETGMAKWFYQMTPHDEWDYDGINEMILADIDVKGTKRKTLVHFDRNGFAYTMDRVTGELLVAEKYDPMVNWATHIDMKTGRP…
psort prediction	periplasmic	periplasmic	periplasmic

### Sheet: Table S7
Table S7. Penta/tetra/deca-heme proteins on putation pdt operon and NCBI accession numbers
Organism	Source	Contig	PtdA	PdtB	PdtC	PdtD	PdtE	PdtF	PdtG
Rhodospirillaceae SI074_bin72	Saanich Inlet	JABJJR010000067	MBT5131319	MBT5131320	MBT5131325	MBT5131321	MBT5131324	MBT5131323	MBT5131322
Rhodospirillaceae RS697	South Atlantic Ocean	PBWV01000002	MBT05443	MBT05444	MBT05445	MBT05446	MBT05447	MBT05448	MBT05449
Rhodospirillaceae SP28	South Pacific Ocean	PBKC0100001	MBL26401	MBL26402	MBL26403	MBL26404	MBL26405	MBL26406	MBL26407
Tistlia consotensis	Saline spring	FWZX01000031	SMF72578	SMF72583	SMF72589	SMF72594	SMF72598	SMF72604	SMF72608
Roseibium aggregatum	Marine microalgae	CXST01000002	CTQ45785	CTQ45786	CTQ45787	CTQ45788	CTQ45789	CTQ45790	CTQ45791
Ferruginivarius sediminum	Marine solar saltern	QPMH01000006	RDD62233	RDD62232	RDD62231	RDD62376	RDD62230	RDD62229	RDD62228
Spartinivicinus marinus	Intertidal sediment	JACCKB010000005	NYZ65490	NYZ65489	NYZ65488	NYZ65487	NYZ65486	NYZ65485	NYZ65484
Abyssibacter profundi	Mariana Trench seawater	QEQK01000012	PWN55210	PWN55209	PWN55208	PWN55278	PWN55207	PWN55206	PWN55205
Oceanospirillum D5	Coastal sediment	JACJFM010000016	MBB1487592	MBB1487591	MBB1487590	MBB1487589	MBB1487588	N/A	MBB1487587
Gammaproteobacteria SS bin 59	Beach sand	JABDKW010000018	NND81682	NND81683	NND81684	NND81685	NND81686	NND81687	NND81688
Gammaproteobacteria 45 16 T64	Seawater and oil	MABD01000037	OUS27007	OUS27006	OUS27005	OUS27004	OUS27115	OUS27003	OUS27002
Nitrospina SI053_bin49	Saanich Inlet	JABIGR010000024	MBT4103862	MBT4103863	MBT4103868	MBT4103864	MBT4103865	MBT4103866	MBT4103867
Nitrospirales UWMA-0121	Hydrothermal plume	DTVA01000013	HIC04116	HIC04117	HIC04118	HIC04119	HIC04120	HIC04121	HIC04122
Planctomycetota MCMED-G47	Fish associated	JACETR010000015	MBA4684041	MBA4684042	MBA4684043	MBA4684044	MBA4684045	MBA4684046	MBA4684047
Planctomycetota MED583	South Pacific Ocean	NZJA01000119	MAJ29156	MAJ29155	MAJ29154	MAJ29153	MAJ29152	MAJ29151	MAJ29150
Planctomycetia TMED53	Mediterranean Sea seawater	NHDG01000056	OUU23981	OUU23982	OUU23983	OUU23984	OUU23985	OUU23986	OUU23987
Sulfidibacter corallicola	Stony coral associated	CP071793	QTD51412	QTD51413	QTD51419	QTD51414	QTD51415	QTD51416	QTD51417
Acidobacteriota LB AC 1	Red Sea biofilter biofilm	QQVD01000056	REK03318	REK03317	REK03311	REK03316	REK03315	REK03314	REK03313
Verrucomicrobiales SP5	Northwest Arabian Sea	PBAL01000100	MBG90147	MBG90148	MBG90149	MBG90150	MBG90151	MBG90152	MBG90153
Gemmatimonadales SI074 bin92	Saanich Inlet	JABJKN010000166	MBT5046627	MBT5046626	MBT5046625	MBT5046624	MBT5046623	MBT5046622	MBT5046621

### Sheet: Table S8
Table S8. Subcellular localization prediction for Pdt proteins
	PtdA	PdtB	PdtC	PdtD	PdtE	PdtF	PdtG
Accession	MBT5131319	MBT5131320	MBT5131325	MBT5131321	MBT5131324	MBT5131323	MBT5131322
Psortb prediction	Periplasmic	Non-Cytoplasmic	Cytoplasmic	Periplasmic	Cytoplasmic Membrane	Cytoplasmic Membrane	Periplasmic

### Sheet: Table S9
Table S9. Eastern Tropical North Pacific Oxygen Deficient Zone (ETNP ODZ) datasets used in this manuscript
Data type	Dataset ID	GOLD Analysis ID or SRA Accession ID	NCBI BioSample	NCBI Bioproject	Station ID	Latitude	Longitude	Collection date	Depth (m)	Reference	Notes
Metagenome	ETNP201302PF89A	Ga0066843	SAMN06344143	PRJNA375537	S02	18.9	-108.8	2013-06-22	300	Ruiz-Perez et al 2021 https://doi.org/10.1016/j.syapm.2021.126185	Particle fraction (>1.6 micron fraction))
Metagenome	ETNP201302SV89	Ga0066838	SAMN06344138	PRJNA375532	S02	18.9	-108.8	2013-06-22	300	Ruiz-Perez et al 2021 https://doi.org/10.1016/j.syapm.2021.126185	SV (free-living fraction (0.2-1.6 micron)
Metagenome	ETNP201302PF82A	Ga0066844	SAMN06344144	PRJNA375538	S02	18.9	-108.8	2013-06-22	800	Ruiz-Perez et al 2021 https://doi.org/10.1016/j.syapm.2021.126185	Particle fraction (>1.6 micron fraction))
Metagenome	ETNP201306PF51B	Ga0066832	SAMN06344132	PRJNA375526	S06	18.9	-104.9	2013-06-19	100	Ruiz-Perez et al 2021 https://doi.org/10.1016/j.syapm.2021.126185	Particle fraction (>1.6 micron fraction))
Metagenome	ETNP201306SV51	Ga0066827	SAMN06344128	PRJNA375522	S06	18.9	-104.9	2013-06-19	100	Ruiz-Perez et al 2021 https://doi.org/10.1016/j.syapm.2021.126185	SV (free-living fraction (0.2-1.6 micron)
Metagenome	ETNP201306PF47B	Ga0066833	SAMN06344133	PRJNA375527	S06	18.9	-104.9	2013-06-19	125	Ruiz-Perez et al 2021 https://doi.org/10.1016/j.syapm.2021.126185	Particle fraction (>1.6 micron fraction))
Metagenome	ETNP201306SV47	Ga0208521	SAMN06344129	PRJNA375523	S06	18.9	-104.9	2013-06-19	125	Ruiz-Perez et al 2021 https://doi.org/10.1016/j.syapm.2021.126185	SV (free-living fraction (0.2-1.6 micron)
Metagenome	ETNP201306PF43B	Ga0066834	SAMN06344134	PRJNA375528	S06	18.9	-104.9	2013-06-19	300	Ruiz-Perez et al 2021 https://doi.org/10.1016/j.syapm.2021.126185	Particle fraction (>1.6 micron fraction))
Metagenome	ETNP201306SV43	Ga0066829	SAMN06344130	PRJNA375524	S06	18.9	-104.9	2013-06-19	300	Ruiz-Perez et al 2021 https://doi.org/10.1016/j.syapm.2021.126185	SV (free-living fraction (0.2-1.6 micron)
Metagenome	ETNP201306SV49	Ga0066826	SAMN06344127	PRJNA375521	S06	18.9	-104.9	2013-06-19	85	Ruiz-Perez et al 2021 https://doi.org/10.1016/j.syapm.2021.126185	SV (free-living fraction (0.2-1.6 micron)
Metagenome	ETNP201310SV74	Ga0066847	SAMN06344147	PRJNA375541	S10	18.3	-105.2	2013-06-21	125	Ruiz-Perez et al 2021 https://doi.org/10.1016/j.syapm.2021.126185	SV (free-living fraction (0.2-1.6 micron)
Metagenome	ETNP201310SV72	Ga0066848	SAMN06344148	PRJNA375542	S10	18.3	-105.2	2013-06-21	300	Ruiz-Perez et al 2021 https://doi.org/10.1016/j.syapm.2021.126185	SV (free-living fraction (0.2-1.6 micron)
Metagenome	ETNP201310SV76	Ga0208639	SAMN06344146	PRJNA375540	S10	18.3	-105.2	2013-06-21	80	Ruiz-Perez et al 2021 https://doi.org/10.1016/j.syapm.2021.126185	SV (free-living fraction (0.2-1.6 micron)
Metagenome	ETNP2014_SV_150_PacBio	Ga0187827	SAMN09200275	PRJNA465918	NA	18.2	-104.2	2014-05-05	150	Ruiz-Perez et al 2021 https://doi.org/10.1016/j.syapm.2021.126185	SV (free-living fraction (0.2-1.6 micron)
Metagenome	ETNP201406SV63	Ga0066852	SAMN06344151	PRJNA375545	S06	18.9	-104.9	2014-05-19	150	Ruiz-Perez et al 2021 https://doi.org/10.1016/j.syapm.2021.126185	SV (free-living fraction (0.2-1.6 micron)
Metagenome	ETNP201406SV61	Ga0208524	SAMN06344152	PRJNA375546	S06	18.9	-104.9	2014-05-19	200	Ruiz-Perez et al 2021 https://doi.org/10.1016/j.syapm.2021.126185	SV (free-living fraction (0.2-1.6 micron)
Metagenome	ETNP201406SV67	Ga0066850	SAMN06344149	PRJNA375543	S06	18.9	-104.9	2014-05-19	80	Ruiz-Perez et al 2021 https://doi.org/10.1016/j.syapm.2021.126185	SV (free-living fraction (0.2-1.6 micron)
Metagenome	ETNP201406SV201	Ga0066858	SAMN06344155	PRJNA375549	S06	18.9	-108.8	2014-05-26	200	Ruiz-Perez et al 2021 https://doi.org/10.1016/j.syapm.2021.126185	SV (free-living fraction (0.2-1.6 micron)
Metagenome	ETNP2014_SV_400_PacBio	Ga0187833	SAMN09202732	PRJNA465919	NA	20.3	-107	2014-05-14	400	Ruiz-Perez et al 2021 https://doi.org/10.1016/j.syapm.2021.126185	SV (free-living fraction (0.2-1.6 micron)
Metagenome	ETNP2014F10-02SV251	Ga0208642	SAMN06344161	PRJNA375555	S10f	20.6	-107.8	2014-05-29	150	Ruiz-Perez et al 2021 https://doi.org/10.1016/j.syapm.2021.126185	SV (free-living fraction (0.2-1.6 micron)
Metagenome	ETNP2014F10-02SV255	Ga0066862	SAMN06344159	PRJNA375553	S10f	20.6	-107.8	2014-05-29	70	Ruiz-Perez et al 2021 https://doi.org/10.1016/j.syapm.2021.126185	SV (free-living fraction (0.2-1.6 micron)
Metagenome	ETNP2014F12-01SV259	Ga0066868	SAMN06344165	PRJNA375559	S12f	20.7	-108	2014-05-31	140	Ruiz-Perez et al 2021 https://doi.org/10.1016/j.syapm.2021.126185	SV (free-living fraction (0.2-1.6 micron)
Metagenome	ETNP2014F12-01SV263	Ga0066866	SAMN06344163	PRJNA375557	S12f	20.7	-108	2014-05-31	75	Ruiz-Perez et al 2021 https://doi.org/10.1016/j.syapm.2021.126185	SV (free-living fraction (0.2-1.6 micron)
Metagenome	ETNP2014F12-01SV261	Ga0066867	SAMN06344164	PRJNA375558	S12f	20.7	-108	2014-05-31	90	Ruiz-Perez et al 2021 https://doi.org/10.1016/j.syapm.2021.126185	SV (free-living fraction (0.2-1.6 micron)
Metatranscriptome	304412_S1	SRR14460587	SAMN19065204	PRJNA727903	P2	16.9	-107	2018-04-15	76	Mattes et al 2022 https://doi.org/10.1128/mra.01201-21
Metatranscriptome	304413_S2	SRR14460586	SAMN19065205	PRJNA727903	P2	16.9	-107	2018-04-16	86	Mattes et al 2022 https://doi.org/10.1128/mra.01201-21
Metatranscriptome	304414_S3	SRR14460579	SAMN19065206	PRJNA727903	P2	16.9	-107	2018-04-17	81	Mattes et al 2022 https://doi.org/10.1128/mra.01201-21
Metatranscriptome	304415_S4	SRR14460578	SAMN19065207	PRJNA727903	P2	16.9	-107	2018-04-18	150	Mattes et al 2022 https://doi.org/10.1128/mra.01201-21
Metatranscriptome	304416_S5	SRR14460577	SAMN19065208	PRJNA727903	P2	16.9	-107	2018-04-18	106	Mattes et al 2022 https://doi.org/10.1128/mra.01201-21
Metatranscriptome	304417_S6	SRR14460576	SAMN19065209	PRJNA727903	P2	16.9	-107	2018-04-18	112.2	Mattes et al 2022 https://doi.org/10.1128/mra.01201-21
Metatranscriptome	304418_S7	SRR14460575	SAMN19065210	PRJNA727903	P2	16.9	-107	2018-04-19	150	Mattes et al 2022 https://doi.org/10.1128/mra.01201-21
Metatranscriptome	304419_S8	SRR14460574	SAMN19065211	PRJNA727903	P2	16.9	-107	2018-04-20	80	Mattes et al 2022 https://doi.org/10.1128/mra.01201-21
Metatranscriptome	304420_S9	SRR14460573	SAMN19065212	PRJNA727903	P1	20.2	-106	2018-04-21	77	Mattes et al 2022 https://doi.org/10.1128/mra.01201-21
Metatranscriptome	304421_S10	SRR14460572	SAMN19065213	PRJNA727903	P1	20.2	-106	2018-04-22	46	Mattes et al 2022 https://doi.org/10.1128/mra.01201-21
Metatranscriptome	304422_S11	SRR14460585	SAMN19065214	PRJNA727903	P1	20.2	-106	2018-04-23	40	Mattes et al 2022 https://doi.org/10.1128/mra.01201-21
Metatranscriptome	304423_S12	SRR14460584	SAMN19065215	PRJNA727903	P1	20.2	-106	2018-04-24	126	Mattes et al 2022 https://doi.org/10.1128/mra.01201-21
Metatranscriptome	304424_S13	SRR14460583	SAMN19065216	PRJNA727903	P1	20.2	-106	2018-04-24	66.6	Mattes et al 2022 https://doi.org/10.1128/mra.01201-21
Metatranscriptome	304425_S14	SRR14460582	SAMN19065217	PRJNA727903	P1	20.2	-106	2018-04-24	126	Mattes et al 2022 https://doi.org/10.1128/mra.01201-21
Metatranscriptome	304426_S15	SRR14460581	SAMN19065218	PRJNA727903	P1	20.2	-106	2018-04-25	32	Mattes et al 2022 https://doi.org/10.1128/mra.01201-21
Metatranscriptome	304427_S16	SRR14460580	SAMN19065219	PRJNA727903	P1	20.2	-106	2018-04-27	28	Mattes et al 2022 https://doi.org/10.1128/mra.01201-21
